# Large-scale duplication events underpin population-level flexibility in tRNA gene copy number in *Pseudomonas fluorescens* SBW25

**DOI:** 10.1101/2022.12.02.516541

**Authors:** Zahra Khomarbaghi, Wing Y. Ngan, Gökçe B. Ayan, Sungbin Lim, Gunda Dechow-Seligmann, Pabitra Nandy, Jenna Gallie

**Author notes:** Joint authors: these authors contributed equally to this work (Zahra Khomarbaghi, Wing Y. Ngan). Zahra Khomarbaghi, Division of Evolution and Genomic Sciences, School of Biological Sciences, Faculty of Biology, Medicine and Health, University of Manchester, Manchester, M13 9PL, United Kingdom.

## Abstract

The complement of tRNA genes within a genome is typically considered to be a (relatively) stable characteristic of an organism. Here we demonstrate that bacterial tRNA gene set composition can be more flexible than previously appreciated, particularly regarding tRNA gene copy number. We report the high-rate occurrence of spontaneous, large-scale, tandem duplication events in laboratory populations of the bacterium *Pseudomonas fluorescens* SBW25. The identified duplications are up to ∼1 Mb in size (∼15 % of the wildtype genome) and are predicted to change the copy number of up to 917 genes, including several tRNA genes. The observed duplications are inherently unstable: they occur, and are subsequently lost, at extremely high rates. We propose that this unusually plastic type of mutation provides a mechanism by which tRNA gene set diversity can be rapidly generated, while simultaneously preserving the underlying tRNA gene set in the absence of continued selection. That is, if a tRNA set variant provides no fitness advantage, then high-rate segregation of the duplication ensures the maintenance of the original tRNA gene set. However, if a tRNA gene set variant is beneficial, the underlying duplication fragment(s) may persist for longer and provide raw material for further, more stable, evolutionary change.
