## Supplementary Table S1 for "Large-scale duplication events underpin population-level flexibility in tRNA gene copy number in *Pseudomonas fluorescens* SBW25"

### Sheet: Sheet1
Genotypes, plasmids, oligonucleotides, and duplication junctions used in this study.
Genotypes
Name	Description	Reference	Notes
SBW25	Original wildtype; isolated from the leaf of a sugar beet plant in Oxford, UK. Genome seqeunce at NCBI accession NC_012660.1 (Silby et al., 2009).	(Rainey & Bailey, 1996; Silby et al., 2009)	https://doi.org/10.1046/j.1365-2958.1996.391926.x
DglyGCC	Engineered genotype in which the lone copy of glyGCC has been removed by scar-free, two-step allelic exchange. 82 bp deleted: bases 2375805 to 2375886 (inclusive). See Supplementary text 1.	This study
DEGEG	Engineered genotype in which the 4-gene tRNA locus EGEG has been removed by scar-free, two-step allelic exchange. 420 bp deleted: bases 2028652 to 2029071 (inclusive). See Supplementary Text S1.	This study
rWT	Reconstructed wildtype. The four-gene tRNA locus EGEG has been re-inserted into DEGEG, by scar-free, two-step allelic exchange (i.e., wildtype bases 2028652 to 2029071 reinstated). Strain is indistinguishable from wildtype at this locus.	This study
SBW25-lacZ	SBW25 containing a neutral, chromosomal lacZ marker (blue colonies on media containing X-gal); competitor genotype in fitness experiments.	(Zhang & Rainey 2007)	https://doi.org/10.1016/j.mimet.2007.07.001
M1-1	Isolate from mutant line 1 (M1), day 21 of the evolution experiment. Carries ~1 Mb compensatory duplication fragment.	This study
M2-1	Isolate from mutant line 2 (M2), day 21 of the evolution experiment. Carries ~1 Mb compensatory duplication fragment.	This study
M3-1	Isolate from mutant line 3 (M3), day 21 of the evolution experiment. Carries ~480 kb compensatory duplication fragment.	This study
M4-1	Isolate from mutant line 4 (M4), day 21 of the evolution experiment. Carries ~1 Mb compensatory duplication fragment.	This study
M5-1	Isolate from mutant line 5 (M5), day 21 of the evolution experiment. Carries ~1 Mb compensatory duplication fragment, plus a non-synonymous mutation in rplC.	This study
W1-1	Isolate from wildtype control line 1 (W1), day 21 of the evolution experiment. No mutations identified.	This study
DEGEG-rplC	M5-1 in which the duplication fragment has been lost, leaving only the rplC non-synonymous mutation in the DEGEG background. See Supplementary Text S1 and Supplementary Figure S1.	This study
E. coli K-12 MG1655	Laboratory E. coli strain carrying a lone copy of gluTTC. Used to amplify the base gluTTC sequence during construction of pSEVA-gluTTC. The three nt differences in between the MG1655 and SBW25 gluTTC sequence were subsequently reverted by mutagenic PCR.	RefSeq accession: NC_000913.3	https://www.ncbi.nlm.nih.gov/nuccore/NC_000913.3/
E. coli DH5a-λpir	supE44, ∆lacU169, hsdR17, recA1, endA1, gyrA96, thi- 1, relA1, λpir. Used during cloning.	Life Technologies
E. coli S17-1-λpir	(F−) RP4-2-Tc::Mu aphA::Tn7recAλpirlysogen; KmR. Used during cloning.	(Simon et al., 1983)	https://doi.org/10.1038/nbt1183-784
Evolutionary lines
Name	Description	Reference	Notes
M1	Founded by DEGEG. Mutant line 1.	This study
M2	Founded by DEGEG. Mutant line 2.	This study
M3	Founded by DEGEG. Mutant line 3.	This study
M4	Founded by DEGEG. Mutant line 4. External contamination discovered prior to day 21 of the serial transfer evolution experiment. Excluded from the population analyses (Figure 7 onwards).	This study
M5	Founded by DEGEG. Mutant line 5. External contamination discovered prior to day 28 of the serial transfer evolution experiment. Excluded from the population analyses (Figure 7 onwards).	This study
W1	Founded by SBW25 wild type. Wild type line 1. Used as the representative control line.	This study
W2	Founded by SBW25 wild type. Wild type line 2.	This study
W3	Founded by SBW25 wild type. Wild type line 3.	This study
W4	Founded by SBW25 wild type. Wild type line 4.	This study
W5	Founded by SBW25 wild type. Wild type line 5.	This study
Plasmids
Name	Description	Reference	Notes
pCR8™/GW/TOPO™	SpeR, Puc ori; ~2.8 kb plasmid; used for Sanger sequencing of PCR products	Life Technologies/Invitrogen	https://www.addgene.org/browse/sequence_vdb/2288/
pUIC3	TcR, mob, oriR6K, bla, Δpromoter-lacZY; ~11 kb plasmid used for two-step allelic exchange in SBW25	(Rainey, 1999)	https://doi.org/10.1046/j.1462-2920.1999.00040.x
Oligonucleotides
Name	Sequence (5’ --> 3’) (note: capital letters homologous to target sequence)	Purpose	Source	Notes
delEGEG_1	gaagatctGTTGACGTTGAGTTCCAGTCGGGTAAG	construction of deletion fragment for DEGEG	This study	BglII restriction site for cloning (underlined)
delEGEG_2	CACGTACAACATTCACTCCCTACCG	construction of deletion fragment for DEGEG	This study
delEGEG_3	cggtagggagtgaatgttgtacgtgCAACGAAAACGCCGATCAGTGATGATC	construction of deletion fragment for DEGEG	This study	5' tail complementary to primer delEGEG_2 (small letters), for SOE-PCR
delEGEG_4	gaagatctGATTACCTGGGAGGCAAACTGGGTATTG	construction of deletion fragment for DEGEG	This study	BglII restriction site for cloning (underlined)
delEGEG_f	GTGACCTGACCATGTAGGGCTTCGAG	external primers for final sequencing of DEGEG	This study
delEGEG_r	GCAAGGAAGTCCAACTGACCGTTAC	external primers for final sequencing of DEGEG	This study
delEGEG_f2	CGTCCGTTACATGGATGCAC	internal primer used to obtain Sanger sequencing across the DNA fragment amplified by delEGEG_f/r	This study
delEGEG_r2	CAATGGCGTGCAGTTCGG	internal primer used to obtain Sanger sequencing across the DNA fragment amplified by delEGEG_f/r	This study
delglyGCC_1	gaagatctTGGCCGACAAACTCATGGTG	construction of deletion fragment for DglyGCC	This study	BglII restriction site for cloning (underlined)
delglyGCC_2	GTCTTGGTGATGCGCATTCT	construction of deletion fragment for DglyGCC	This study
delglyGCC_3	gaatgcgcatcaccaagacGATCCACAGATGTCCACTGGAC	construction of deletion fragment for DglyGCC	This study	5' tail complementary to primer delG_2 (small letters), for SOE-PCR
delglyGCC_4	gaagatctTCGTTGACCCAAGTGCCGATC	construction of deletion fragment for DglyGCC	This study	BglII restriction site for cloning (underlined)
delglyGCC_f	ATGGCTTCCAGTTCGGTGTTC	external primers for final sequencing of DglyGCC	This study
delglyGCC_r	TTGTCGGCTTATTGGCGGAG	external primers for final sequencing of DglyGCC	This study
GW1	GTTGCAACAAATTGATGAGCAATGC	sequencing from pCR8/GW/TOPO vector during engineering process	Invitrogen
GW2	GTTGCAACAAATTGATGAGCAATTA	sequencing from pCR8/GW/TOPO vector during engineering process	Invitrogen
rpsJ_f	GATCCGTACTCATAAGCGCGTACTG	amplification and sequencing of the rplC mutation region in M5-1 and DEGEG-rplC; this primer is located in rpsJ, the gene immediately upstream of rplC	This study
rplC_r	CCTTGAATACACGACCAGGAGTCTG	amplification and sequencing of the rplC mutation region in M5-1 and DEGEG-rplC	This study
M1andM2_junct_f	GAGCCAGTGGACGAAAGCTGTC	amplification of duplication junction M1-1, M2-1, and M4-1	This study
M1_junct_r	GACGAAGGTGATTGCCAGCGAC	amplification of duplication junction M1-1	This study
M3_junct_f	GTGTATGACGATGACGAGCAGAACC	amplification of duplication junction M3-1	This study
M3_junct_r	CAGACAGCGATGAGCGAAAGC	amplification of duplication junction M3-1	This study
M5_junct_f	CAACACCAACTCATCGGGGACAG	amplification of duplication junction M5-1	This study
M5_junct_r	GTAGAGCACGCAAATGGCTGGAG	amplification of duplication junctions M2-1, M4-1 and M5-1	This study
glyQ_f	CTTGCCGATGTCCTTCAGGCTC	amplification of housekeeping gene glyQ; control PCR for rise and fall of duplication fragment(s) in population samples	This study
glyQ_r	CACAGCCTTGTCGTAGACGCTG	amplification of housekeeping gene glyQ; control PCR for rise and fall of duplication fragment(s) in population samples	This study
Y-3'-AD	phos/GTATCCAGTTGGAATTCTCGGGTGCCAAGG/ddC	5'phosphorylated/3'dideoxy-C DNA adapter for YAMAT-seq	Shigematsu et al 2017	5'phosphorylation (phos/) allows PCR products to function as adapters (via ligation); 3’dideoxy-C (/ddC) acts as a terminator that prevents 3’ extension by DNA polymerase.
Y-5'-AD-A	GTTCAGAGTTCTACAGTCCGACGATCACTGGATACTGGA	DNA/RNA hybrid adapter for YAMAT-seq	Shigematsu et al 2017	Black bases=DNA, red bases=RNA; 3' end of the adapter matches tRNA sequences with the discriminator base a
Y-5'-AD-G	GTTCAGAGTTCTACAGTCCGACGATCACTGGATACTGGG	DNA/RNA hybrid adapter for YAMAT-seq	Shigematsu et al 2017	Black bases=DNA, red bases=RNA; 3' end of the adapter matches tRNA sequences with the discriminator base G
Y-5'-AD-C	GTTCAGAGTTCTACAGTCCGACGATCACTGGATACTGGC	DNA/RNA hybrid adapter for YAMAT-seq	Shigematsu et al 2017	Black bases=DNA, red bases=RNA; 3' end of the adapter matches tRNA sequences with the discriminator base C
Y-5'-AD-U	GTTCAGAGTTCTACAGTCCGACGATCACTGGATACTGGU	DNA/RNA hybrid adapter for YAMAT-seq	Shigematsu et al 2017	Black bases=DNA, red bases=RNA; 3' end of the adapter matches tRNA sequences with the discriminator base U
Junction sequences determined by a combination of NGS, PCR and Sanger sequencing in this study
Junction name	Duplication junction sequence (5’ --> 3’)	Location	Notes	(Fold coverage of duplication region)/(fold coverage of remainder of genome) (to 2 s.f.)
M1-1junct (30 bp)	TCACCTTTGCGGGTGGTGAGACCGCTATGC	isolate M1-1 from day 21 of line M1	Red=side 1 of junction (pflu2597); black=side 2 of junction (promoter of pflu1684).	1.5
M2-1junct (46 bp)	GTTGccatcaggcagggtttttcttacgagccgaccggcGTGGTCT	isolate M2-1 from day 21 of line M2	Red=side 1 of junction (pflu2597); black=side 2 of junction (pflu1686). Small letters=sequence shared by both sides of the junction	1.4
M3-1junct (88bp) / M3d28-F1-junct (88 bp)	GCCGTCCACCTATCgTGGGAGGGGGCTTGCCCCCGATAGCGGTGTGTCAGTCGATTCATCAGGTGACTGATTCAGCGCCATCGGGGCG	isolate M3-1 from day 21 of line M3; also found in population sequencing of line M3 on day 28 (M3d28)	Red=side 1 of junction (pflu2547); black=side 2 of junction (intergenic repeats). Small letters=shared between first and second side of junction.	1.8
M4-1junct (long)	exact junction not identified by NGS, but amplified by PCR (between genomic positions ~1.85 Mb and ~2.86 Mb)	isolate M4-1 from day 21 of line M4	Large, 696 bp exact repeat in which recombination site is thought to occur. Repeat is in pflu1686 and pflu2597.	1.3
M5-1junct (75 bp)	AATCGCCGCTTCCgccaaactattggtaatcgcaggccgagaaaccgtaggcaagggcagggCAGTCGACCGATT	isolate M5-1 from day 21 of line M5	Red=side 1 of junction (pflu2597); black=side 2 of junction (pflu1686). Small letters=sequence shared by both sides of the junction	1.6
M1d28-F1-junct (30 bp)	CGGCGCGCTCCCCGagTTCGGTGTTCGCGT	population M1d28	Red=side 1 of junction (pflu2872); black=side 2 of junction (pgsA/pflu2191). Small letters=sequence shared by both sides of the junction	n/a
M1d28-F2-junct (30 bp)	TGTCAGCAACTCTTTCCCATCATGCACACG	population M1d28	Red=side 1 of junction (pflu2497); black=side 2 of junction (intergenic, between pflu2087 and pflu2088). Small letters=sequence shared by both sides of the junction	n/a
M1d28-F3-junct (30 bp)	AACGCTTTTGCAGCAtGCGCGCCGCCTGGC	population M1d28	Red=side 1 of junction (pflu2197); black=side 2 of junction (pgsA/pflu2191). Small letters=sequence shared by both sides of the junction	n/a
M1d28-F4-junct (55 bp)	TACAATCTAACTGTCaccccgCGATCCAAATGTGGGAGGGGGCTTGCCCCCGATA	population M1d28	Red=side 1 of junction (IG repeat region between pflu2547 and pflu2548); black=side 2 of junction (IG repeat region between pflu2116 and pflu2118). Small letters=sequence shared by both sides of the junction	n/a
M2d28-F1-junct (54 bp)	ATCCCCGATGGTTAcTCGCCACGGGGGTGGTGCGCTACATTGTCGGTAATCCCG	population M2d28	Red=side 1 of junction (pflu2447); black=side 2 of junction (intergenic repeat region, between pflu2165 and pflu2167). Small letters=sequence shared by both sides of the junction	n/a
M2d28-F2-junct (30 bp)	CCCACGCCACGGCATTTCGACGCTCACAAA	population M2d28	Red=side 1 of junction (soxB/pflu2319); black=side 2 of junction (intergenic rrn operon, between 23S and 5S genes). Small letters=sequence shared by both sides of the junction	n/a
M2d28-F3-junct (30 bp)	CAATCTCCACGGCGCCCGCCGCGCAGATGC	population M2d28	Red=side 1 of junction (pflu2196); black=side 2 of junction (pgsa/pflu2191). Small letters=sequence shared by both sides of the junction	n/a
M2d28-F4-junct (128 bp)	GGGTAACGGCCGCTATGGGTTCCGCTTTTACAGCGGCTCACTTTTGAAGagcgcaaaagtaagcaaaacgctcttgccccaaCACTCGGCACCTCGCTCACGCTCGGTGTGCCCGTAATCCGACAGGG	population M2d28	Red=side 1 of junction (IG repeat region between pflu2547 and pflu2548); black=side 2 of junction (IG repeat region between pflu2116 and pflu2118). Small letters=sequence shared by both sides of the junction	n/a
M3d28-F2-junct (30 bp)	ACCGCCGAACGCTTCTGCCGAACAGGCCCT	population M3d28	Red=side 1 of junction (pflu2553); black=side 2 of junction (uvrC/pflu2190). Small letters=sequence shared by both sides of the junction	n/a
M3d28-F3-junct (30 bp)	AACCCCGGTGCCTGCCCGATTACCGGCGCT	population M3d28	Red=side 1 of junction (ribD/pflu2193); black=side 2 of junction (uvrC/pflu2190). Small letters=sequence shared by both sides of the junction	n/a
