## Supplementary Table S2 for "Large-scale duplication events underpin population-level flexibility in tRNA gene copy number in *Pseudomonas fluorescens* SBW25"

### Sheet: final_mutation_predictions
Summary table listing the final predicted mutations in six genotypes. For a full list of differences predicted by breseq in each genotype, and the manual curation notes, see other tabs.
large tandem duplication
enegineered EGEG deletion
Non-synonymous SNP
genotype	line	population	founder of line	mutation_class	position	mutation_details	junction_uniquesides: the new junction created by a duplication; red=side 1, black=side 2, small letters=bases identical on both sides (repeats)
W1-1	W1	Day 21	SBW25 (wildtype)	n/a	n/a	no final mutations predicted
M1-1	M1	Day 21	DEGEG	large tandem duplication	1,848,645 (start) to 2,864,810 (end)	~1 Mb duplication containing a predicted 917 genes, including glyGCC	TCACCTTTGCGGGTGGTGAGACCGCTATGC
				engineered EGEG deletion	2028652	420-bp engineered deletion
M2-1	M2	Day 21	DEGEG	large tandem duplication	1,852,904-1,853,090 (start) to 2,865,243-2,865,277 (end)	~1 Mb duplication containing a predicted 911 genes, including glyGCC	GTTGccatcaggcagggtttttcttacgagccgaccggcGTGGTCT
				engineered EGEG deletion	2028652	420-bp engineered deletion
M3-1	M3	Day 21	DEGEG	large tandem duplication	2,296,499 (start) to 2,786,207 (end)	~490 kb duplication containing a predicted 426 genes, including glyGCC	GCCGTCCACCTATCgTGGGAGGGGGCTTGC
				engineered EGEG deletion	2028652	420-bp engineered deletion
M4-1	M4	Day 21	DEGEG	large tandem duplication	approx 1,853,600 to approx 2,865,500	~1 Mb duplication containing a predicted 911 genes, including glyGCC	between pflu1686 and pflu2597
				engineered EGEG deletion	2028652	420-bp engineered deletion
M5-1	M5	Day 21	DEGEG	large tandem duplication	1,854,399-1,854,447 (start) to 2,866,737-2,866,785 (end)	~1 Mb duplication containing a predicted 911 genes, including glyGCC	AATCGCCGCTTCCgccaaactattggtaatcgcaggccgagaaaccgtaggcaagggcagggCAGTCGACCGATT
				non-synonymous point mutation	6048401	codon acc-->atc, causing amino acid change T43I in rplC, encoding 50S ribosomal protein L3
				engineered EGEG deletion	2028652	420-bp engineered deletion

### Sheet: breseq_W1-1
Differences called in genotype W1-1 (isolated from a day 21 of line W1, founded by SBW25)
Final mutation predictions (for which there is good computational evidence, and which are absent in SBW25 control in the later population sequencing)
Differences that are either present in the starting SBW25 genotype and/or for which there is only marginal computational evidence
Summary: no final predicted mutations were identified. The differences listed below are either found in the starting SBW25 genotype, or are likely errors resulting from dispersed repetitive sequence
breseq: R1 gave 617,328 reads; R2 gave 617,307 reads with 98.9% and 97.5% mapped, respectively. Fit mean = 44.8
number	start	finish	locus	type	nt_change	prot_change	evidence_type	frequency	notes
1	45881	45881	intergenic	insertion	(+g)		RA	100% (67 reads)	present in starting SBW25 wildtype (as per later population-level genome sequencing in this work); see Supplementary Table S7
2	360367	360,497	intergenic	junction			Unassigned new junction evidence	68.2% (37 reads)	present in starting SBW25 wildtype (as per later population-level genome sequencing in this work); see Supplementary Table S7
3	495968	496114	intergenic	junction			Unassigned new junction evidence	37.3% (10 reads)	low frequency (>80%) around a repeat sequence (R2) --> discarded
4	985333		intergenic	insertion	(+c)		RA	97.3% (37 reads)	present in starting SBW25 wildtype (as per later population-level genome sequencing in this work); see Supplementary Table S7
5	3447984		intergenic	deletion	(-cc)		RA	91.4% (35 reads)%	present in starting SBW25 wildtype (as per later population-level genome sequencing in this work); see Supplementary Table S7
6	3694377		intergenic	deletion	(c)5-->3		RA	80% (10 reads)	low frequency (<80%) in repeat sequence (FLUR1) --> discarded
7	4479703	4480087	intergenic	low coverage	(385 bp)		Unassigned missing coverage	13 reads either side	low coverage (and still some wild type reads) around a repeat region (R200) --> discarded
8	5717361–5718017	5722549–5718109	rRNA	low coverage	(93-5189 bp)		Unassigned missing coverage	13 reads either side	present in starting SBW25 wildtype (as per later population-level genome sequencing in this work); see Supplementary Table S7
9	6223020		intergenic	deletion	(-132bp)		JC	20 reads	present in starting SBW25 wildtype (as per later population-level genome sequencing in this work); see Supplementary Table S7

### Sheet: breseq_M1-1
Differences called in genotype M1-1 (isolated from day 21 of line M1, founded by DEGEG)
Final mutation predictions (for which there is good computational evidence, and which are absent in SBW25 control in the later population sequencing)
Differences that are either present in the starting SBW25 genotype and/or for which there is only marginal computational evidence
Summary: A likely duplication is identified (~1 Mb; pink). The engineered 420-bp gluTTC-glyGCC-gluTTC-glyGCC deletion is identified (grey). The other differences listed below are either found in the starting SBW25 genotype, or are likely errors resulting from dispersed repetitive sequence
breseq: R1 gave 542,828 reads; R2 gave 542,809 reads with 98.8% and 97.8% mapped, respectively. Fit mean = 37.7
number	start	finish	locus	type	nt_change	prot_change	evidence_type	frequency	notes
1	45881	45881	intergenic	insertion	(+g)		RA	97.9% (48 reads)	present in starting SBW25 wildtype (as per later population-level genome sequencing in this work); see Supplementary Table S7
2	360367	360,497	intergenic	junction			Unassigned new junction evidence	68.2% (22 reads)	present in starting SBW25 wildtype (as per later population-level genome sequencing in this work); see Supplementary Table S7
3	495968	496114	intergenic	junction			Unassigned new junction evidence	25.8% (6 reads)	low frequency (<80%) and repeat sequence (R2) --> discarded
4	550238		intergenic	deletion	(-145 bp)		JC	12 reads	present in starting SBW25 wildtype (as per later population-level genome sequencing in this work); see Supplementary Table S7
5	985333		intergenic	insertion	(+c)		RA	97.3% (37 reads)	present in starting SBW25 wildtype (as per later population-level genome sequencing in this work); see Supplementary Table S7
6	1848645	2864810	large fragment (~1 Mb)	large duplication	(+1 Mb)		Unassigned new junction evidence	49.1% (26 reads)	Duplication fragment of interest. Also easily visible on the initial coverage plot.
7	2028652		tRNA locus	deletion	(-420 bp)		MC JC	98.5% (66 reads)	Engineered mutation: deletion of 4-gene tRNA quad
8	2489511	2489914	intergenic	low coverage	(404 bp)		Unassigned missing coverage	8 reads either side	low coverage (and still some wild type reads) and repeat sequence (R2) --> discarded
9	2661874		intergenic/end of transcriptional regulator pflu2441	deletion	(-133 bp)		JC	9 reads	low coverage (and still some wild type reads) and repeat sequence (R2) --> discarded
10	2888294		intergenic	deletion	(-93 bp)		JC	6 reads	low coverage (and still some wild type reads) and repeat sequence (R0) --> discarded
11	3447984		intergenic	deletion	(-cc)		RA	91.4% (35 reads)	present in starting SBW25 wildtype (as per later population-level genome sequencing in this work); see Supplementary Table S7
12	5717370–5718017	5722493–5718111	rRNA	low coverage	(95-5124 bp)		Unassigned missing coverage	6 and 7 reads either side	present in starting SBW25 wildtype (as per later population-level genome sequencing in this work); see Supplementary Table S7
13	5969188	5969335	intergenic	deletion	(147 bp)		Unassigned new junction evidence	22.7% (5 reads)	low frequency (<80%) and repeat sequence (R2) --> discarded
14	6223020		intergenic	deletion	(-132bp)		JC	13 reads	present in starting SBW25 wildtype (as per later population-level genome sequencing in this work); see Supplementary Table S7

### Sheet: breseq_M2-1
Differences called in genotype M2-1 (isolated from day 21 of line M2, founded by DEGEG)
Final mutation predictions (for which there is good computational evidence, and which are absent in SBW25 control in the later population sequencing)
Differences that are either present in the starting SBW25 genotype and/or for which there is only marginal computational evidence
Summary: A likely duplication is identified (~1 Mb; pink). The engineered 420-bp gluTTC-glyGCC-gluTTC-glyGCC deletion is identified (grey). The other differences listed below are either found in the starting SBW25 genotype, or are likely errors resulting from dispersed repetitive sequence
breseq: R1 gave 600,242 reads; R2 gave 600,234 reads with 98.9% and 97.7% mapped, respectively. Fit mean = 41.1
number	start	finish	locus	type	nt_change	prot_change	evidence_type	frequency	notes
1	45881	45881	intergenic	insertion	(+g)		RA	100% (50 reads)	present in starting SBW25 wildtype (as per later population-level genome sequencing in this work); see Supplementary Table S7
2	360367	360,497	intergenic	junction			Unassigned new junction evidence	54.0% (15 reads)	present in starting SBW25 wildtype (as per later population-level genome sequencing in this work); see Supplementary Table S7
3	495968	496114	intergenic	junction			Unassigned new junction evidence	31.7% (8 reads)	low frequency (<80%) and repeat sequence (R2) --> discarded
4	985333		intergenic	insertion	(+c)		RA	80.8% (24 reads)	present in starting SBW25 wildtype (as per later population-level genome sequencing in this work); see Supplementary Table S7
5	~1,800,000	~2,800,000	many	large duplication	(+1 Mb)		coverage plot	n/a	~1 Mb area of high coverage visible on initial coverage plot
6	2028652		tRNA locus	deletion	(-420 bp)		MC JC	100% (62 reads)	Engineered mutation: deletion of 4-gene tRNA quad
7	2888294		intergenic	deletion	(-93 bp)		JC	12 reads	low coverage (and still some wild type reads) and repeat sequence (R0) --> discarded
8	3447984		intergenic	deletion	(-cc)		RA	91.3% (23 reads)	present in starting SBW25 wildtype (as per later population-level genome sequencing in this work); see Supplementary Table S7
9	4187422	4187665	intergenic	deletion			Unassigned new junction evidence	7 reads either side	low coverage (and still some wild type reads) and repeat sequence (R2) --> discarded
10	4479686	4480004	intergenic	deletion			Unassigned new junction evidence	11 and 7 reads either side	low coverage (and still some wild type reads) and repeat sequence (R200) --> discarded
11	5717370–5718017	5722493–5718111	rRNA	low coverage	(95-5124 bp)		Unassigned missing coverage	7 reads either side	present in starting SBW25 wildtype (as per later population-level genome sequencing in this work); see Supplementary Table S7
12	6223020		intergenic	deletion	(-132bp)		JC	24 reads	present in starting SBW25 wildtype (as per later population-level genome sequencing in this work); see Supplementary Table S7

### Sheet: breseq_M3-1
Differences called in genotype M3-1 (isolated from day 21 of line M3, founded by DEGEG)
Final mutation predictions (for which there is good computational evidence, and which are absent in SBW25 control in the later population sequencing)
Differences that are either present in the starting SBW25 genotype and/or for which there is only marginal computational evidence
Summary: A likely duplication is identified (~0.49 Mb; pink). The engineered 420-bp gluTTC-glyGCC-gluTTC-glyGCC deletion is identified (grey). The other differences listed below are either found in the starting SBW25 genotype, or are likely errors resulting from dispersed repetitive sequence
breseq: R1 gave 544,489 reads; R2 gave 544,416 reads with 98.9% and 96.5% mapped, respectively. Fit mean = 36.4
number	start	finish	locus	type	nt_change	prot_change	evidence_type	frequency	notes
1	45881	45881	intergenic	insertion	(+g)		RA	100% (44 reads)	present in starting SBW25 wildtype (as per later population-level genome sequencing in this work); see Supplementary Table S7
2	360367	360,497	intergenic	junction			Unassigned new junction evidence	68.7% (15 reads)	low frequency (<80%) and repeat sequence (R2) --> discarded
3	985333		intergenic	insertion	(+c)		RA	95.8% (24 reads)	present in starting SBW25 wildtype (as per later population-level genome sequencing in this work); see Supplementary Table S7
4	2028652		tRNA locus	deletion	(-420 bp)		MC JC	100% (36 reads)	Engineered mutation: deletion of 4-gene tRNA quad
5	2296498	2786206	large fragment (~1 Mb)	duplication	(+490 kb)		Unassigned new junction evidence	51.3% (38 reads)	Duplication fragment of interest; between an R0 repeat and pflu2547
6	2348051	2348183	intergenic	deletion			Unassigned new junction evidence	27.2% (8 reads)	low frequency (<80%) and repeat sequence (R2) --> discarded
7	2888294		intergenic	deletion	(-93 bp)		JC	8 reads	low coverage (and still some wild type reads) and repeat sequence (R0) --> discarded
8	3447984		intergenic	deletion	(-cc)		RA	100% (37 reads)	present in starting SBW25 wildtype (as per later population-level genome sequencing in this work); see Supplementary Table S7
9	4479703	4480037	intergenic	low coverage			Unassigned missing coverage evidence	11 and 8 reads either side	low coverage (and still some wild type reads) and repeat sequence (R200) --> discarded
10	5717394–5718016	5722460–5718111	rRNA	low coverage	(96-5067 bp)		Unassigned missing coverage	10 and 9 reads either side	present in starting SBW25 wildtype (as per later population-level genome sequencing in this work); see Supplementary Table S7
11	6223020		intergenic	deletion	(-132bp)		JC	21 reads	present in starting SBW25 wildtype (as per later population-level genome sequencing in this work); see Supplementary Table S7

### Sheet: breseq_M4-1
Differences called in genotype M4-1 (isolated from day 21 of line M4, founded by DEGEG)
Final mutation predictions (for which there is good computational evidence, and which are absent in SBW25 control in the later population sequencing)
Differences that are either present in the starting SBW25 genotype and/or for which there is only marginal computational evidence
Summary: A likely duplication is identified (~1 Mb; pink). The engineered 420-bp gluTTC-glyGCC-gluTTC-glyGCC deletion is identified (grey). The other differences listed below are either found in the starting SBW25 genotype, or are likely errors resulting from dispersed repetitive sequence
breseq: R1 gave 606,145 reads; R2 gave 606,112 reads with 98.8% and 97.0% mapped, respectively. Fit mean = 44.5
number	start	finish	locus	type	nt_change	prot_change	evidence_type	frequency	notes
1	45881	45881	intergenic	insertion	(+g)		RA	98.0% (49 reads)	present in starting SBW25 wildtype (as per later population-level genome sequencing in this work); see Supplementary Table S7
2	360367	360,497	intergenic	junction			Unassigned new junction evidence	62.0% (25 reads)	low frequency (<80%) and repeat sequence (R2) --> discarded
3	495968	496114	intergenic	junction			Unassigned new junction evidence	32.5% (10 reads)	low frequency (<80%) and repeat sequence (R2) --> discarded
4	550238		intergenic	deletion	(-145 bp)		JC	6 reads	low coverage (and still some wild type reads) and repeat sequence (R2) --> discarded
5	985333		intergenic	insertion	(+c)		RA	97.0% (33 reads)	present in starting SBW25 wildtype (as per later population-level genome sequencing in this work); see Supplementary Table S7
6	~1,800,000	~2,800,000	many	large duplication	(+1 Mb)		coverage plot	n/a	~1 Mb area of high coverage visible on initial coverage plot
7	2028652		tRNA locus	deletion	(-420 bp)		MC JC	100% (63 reads)	Engineered mutation: deletion of 4-gene tRNA quad
8	3447984		intergenic	deletion	(-cc)		RA	97.2% (36 reads)	present in starting SBW25 wildtype (as per later population-level genome sequencing in this work); see Supplementary Table S7
9	4479691	4480049	intergenic	low coverage			Unassigned missing coverage evidence	6 and 5 reads either side	present in starting SBW25 wildtype (as per later population-level genome sequencing in this work); see Supplementary Table S7
10	5717436–5718016	5722443–5718111	rRNA	low coverage	(96-5067 bp)		Unassigned missing coverage	5 reads either side	present in starting SBW25 wildtype (as per later population-level genome sequencing in this work); see Supplementary Table S7
11	5969188	5969335	intergenic	deletion	(147 bp)		Unassigned new junction evidence	23.3% (7 reads)	low frequency (<80%) and repeat sequence (R2) --> discarded
12	6223020		intergenic	deletion	(-132bp)		JC	20 reads	present in starting SBW25 wildtype (as per later population-level genome sequencing in this work); see Supplementary Table S7
13	6396435		intergenic	deletion	(-145 bp)		JC	5 reads	low coverage (and still some wild type reads) and repeat sequence (R2) --> discarded

### Sheet: breseq_M5-1
Differences called in genotype M5-1 (isolated from day 21 of line M5, founded by DEGEG)
Final mutation predictions (for which there is good computational evidence, and which are absent in SBW25 control in the later population sequencing)
Differences that are either present in the starting SBW25 genotype and/or for which there is only marginal computational evidence
Summary: A likely duplication is identified (~1 Mb; pink), plus a point mutation in rplC (blue). The engineered 420-bp gluTTC-glyGCC-gluTTC-glyGCC deletion is identified (grey). The other differences listed below are either found in the starting SBW25 genotype, or are likely errors resulting from dispersed repetitive sequence
breseq: R1 gave 642,961 reads; R2 gave 642,923 reads with 98.9% and 97.3% mapped, respectively. Fit mean = 41.9
number	start	finish	locus	type	nt_change	prot_change	evidence_type	frequency	notes
1	45881	45881	intergenic	insertion	(+g)		RA	98.0% (50 reads)	present in starting SBW25 wildtype (as per later population-level genome sequencing in this work); see Supplementary Table S7
2	360367	360,497	intergenic	junction			Unassigned new junction evidence	74.1% (24 reads)	low frequency (<80%) and repeat sequence (R2) --> discarded
3	985333		intergenic	insertion	(+c)		RA	93.8% (32 reads)	present in starting SBW25 wildtype (as per later population-level genome sequencing in this work); see Supplementary Table S7
4	~1,800,000	~2,800,000	many	large duplication	(+1 Mb)		coverage plot	n/a	~1 Mb area of high coverage visible on initial coverage plot
5	2028652		tRNA locus	deletion	(-420 bp)		MC JC	100% (79 reads)	Engineered mutation: deletion of 4-gene tRNA quad
6	2888294		intergenic	deletion	(-93 bp)		JC	10 reads	low coverage (and still some wild type reads) and repeat sequence (R0) --> discarded
7	3447984		intergenic	deletion	(-cc)		RA	96.8% (31 reads)	present in starting SBW25 wildtype (as per later population-level genome sequencing in this work); see Supplementary Table S7
8	4187402	4187644	intergenic	low coverage			Unassigned missing coverage	10 reads either side	low coverage (and still some wild type reads) and repeat sequence (R2) --> discarded
9	4763896	4764134	yfcK	low coverage			Unassigned missing coverage	10 and 11 reads either side	low coverage in yfcK (but still some convincing wild type reads) --> discarded
10	4979917	4980048	pflu4512	low coverage			Unassigned missing coverage	10 reads either side	low coverage in pflu4512 (but still some convincing wild type reads) --> discarded
11	5717436–5718016	5722443–5718111	rRNA	low coverage	(96-5067 bp)		Unassigned missing coverage	5 reads either side	present in starting SBW25 wildtype (as per later population-level genome sequencing in this work); see Supplementary Table S7
12	6048401		rplC	transition	acc-->atc	T43I	RA	100% (34 reads)	Non-synonymoys mutation in rplC (encoding 50S ribosomal protein L3)
13	6223020		intergenic	deletion	(-132bp)		JC	26 reads	present in starting SBW25 wildtype (as per later population-level genome sequencing in this work); see Supplementary Table S7
